# Molecular and functional profiling unravels targetable vulnerabilities in colorectal cancer

**DOI:** 10.1101/2024.04.17.589725

**Authors:** Efstathios-Iason Vlachavas, Konstantinos Voutetakis, Vivian Kosmidou, Spyridon Tsikalakis, Spyridon Roditis, Konstantinos Pateas, Ryangguk Kim, Kymberleigh Pagel, Stephan Wolf, Gregor Warsow, Antonia Dimitrakopoulou-Strauss, Georgios N Zografos, Alexander Pintzas, Johannes Betge, Olga Papadodima, Stefan Wiemann

## Abstract

While colorectal cancer (CRC) patients with microsatellite instability (MSI) respond well to immunotherapy those with microsatellite stable (MSS) tumors rely on conventional chemotherapy, often with poor outcomes. Both types frequently carry mutations in *KRAS* or *BRAF* proto-oncogenes, rendering them more resistant to treatment. New therapeutic biomarkers and treatments remain a clinical need, especially for MSS tumors. We performed whole exome and RNA-Sequencing from 28 tumors of the Athens Comprehensive Cancer Center CRC cohort, and molecularly characterized colorectal cancer patients based on their MSI status, SNVs/CNAs, and pathway/transcription factor activities at the individual patient level. Variants were classified using a new computational score for integrative cancer variant annotation and prioritization. Complementing this molecular data with public multi-omics datasets, we identified activation of transforming growth factor beta (TGFβ) signaling to be stronger activated in the MSS patients whereas JAK-STAT and MAPK molecular cascades were activated specifically in MSI. We unraveled mechanisms consistently perturbed in the transcriptional and mutational circuits and identified RUNX transcription factors as putative novel targets. Assessing the immunogenicity of CRC tumors in the context of RAS/RAF mutations and MSI/MSS status revealed a critical impact *KRAS* mutations have on immunogenicity particularly in the MSS patient subgroup, with implications for diagnosis and treatment.
