## Supplementary Table 1 for "Molecular and functional profiling unravels targetable vulnerabilities in colorectal cancer"

### Sheet: Supplementary_Table1
Sample	age [years]	sex	tumor_location	histological_subtype	tumor_size [cm]	T_status at diagnosis	N_status	M_status	RAS/RAF/GNAS_status	Mutation_group
ACCC_CRC_01	53	F	left_sided	adenoCa_int_diff	4x3	T2	N0	M0	KRAS_mut	KRAS_mut
ACCC_CRC_02	86	F	left_sided	adenoCa_NOS	5x2.5	T3	N0	M0	NA	NA
ACCC_CRC_03	59	M	left_sided	adenoCa_NOS	4.5x4	T3	N2a	M1	RAS_RAF_GNAS_wt	RAS_RAF_GNAS_wt
ACCC_CRC_04	49	F	left_sided	adenoCa_NOS	9x5	T3	N0	M0	RAS_RAF_GNAS_wt	RAS_RAF_GNAS_wt
ACCC_CRC_05	72	F	right_sided	adenoCa_NOS	3.4x2.6	T3	N0	M0	GNAS_mut	GNAS_mut
ACCC_CRC_06	85	F	right_sided	adenoCa_NOS	3.3x1.7	T1	N0	M0	BRAF_GNAS_mut	RAS_RAF_GNAS_mut
ACCC_CRC_07	69	M	right_sided	adenoCa_NOS	4x3.4	T3	N0	M0	KRAS_mut	KRAS_mut
ACCC_CRC_08	73	M	right_sided	adenoCa_NOS	5.5x4.7	T3	N2a	M0	RAS_RAF_GNAS_wt	RAS_RAF_GNAS_wt
ACCC_CRC_09	81	F	right_sided	adenoCa_NOS	6x5	T2	N1B	M0	ARAF_GNAS_mut	RAS_RAF_GNAS_mut
ACCC_CRC_11	69	M	left_sided	adenoCa_NOS	4.2x3.6	T2	N0	M0	BRAF_mut	BRAF_mut
ACCC_CRC_12	68	M	left_sided	adenoCa_NOS	2.5x2 and 10.5x7.6	T2/T3	N1A	M0	RAS_RAF_GNAS_wt	RAS_RAF_GNAS_wt
ACCC_CRC_13	69	F	right_sided	adenoCa_NOS	3.4x3.2	T2	N0	M0	KRAS_mut	KRAS_mut
ACCC_CRC_14	83	M	left_sided	LVI_adenoCa_int_diff	4x3	T3	N2a	M0	RAS_RAF_GNAS_wt	RAS_RAF_GNAS_wt
ACCC_CRC_15	70	M	right_sided	src_mucinous_adenoCa	5x3	T3	N0	M0	HRAS_BRAF_mut	RAS_RAF_GNAS_mut
ACCC_CRC_16	79	F	right_sided	adenoCa_NOS	2.3x1.3	T4a	N0	M0	RAS_RAF_GNAS_wt	RAS_RAF_GNAS_wt
ACCC_CRC_17	93	M	right_sided	adenoCa_low_diff	5.5x3.5	T4a	N0	M0	BRAF_mut	BRAF_mut
ACCC_CRC_18	66	F	left_sided	adenoCa_low_diff	7x5.3	T3	N0	NA	KRAS_mut	KRAS_mut
ACCC_CRC_19	79	M	right_sided	desmin_adenoCa	3.5x2.8	T3	N0	M0	NRAS_mut	NRAS_mut
ACCC_CRC_20	82	F	left_sided	adenoCa_NOS	5x4	T4a	N0	M0	GNAS_mut	GNAS_mut
ACCC_CRC_21	55	M	left_sided	adenoCa_low_diff	4x3.5	T3	Nx	M0	RAS_RAF_GNAS_wt	RAS_RAF_GNAS_wt
ACCC_CRC_22	93	M	right_sided	adenoCa_NOS	4x2.5	T3	N0	M0	RAS_RAF_GNAS_wt	RAS_RAF_GNAS_wt
ACCC_CRC_23	77	M	right_sided	adenoCa_low_diff	4x2.5	T3	N0	M0	KRAS_BRAF_mut	RAS_RAF_GNAS_mut
ACCC_CRC_24	66	F	right_sided	adenoCa_NOS	6x6	T3	N1c	M0	BRAF_mut	BRAF_mut
ACCC_CRC_25	79	M	right_sided	adenoCa_NOS	6.5x4.5	T3	N1a	M0	RAS_RAF_GNAS_wt	RAS_RAF_GNAS_wt
ACCC_CRC_26	66	F	left_sided	adenoCa_NOS	5x3	T3	N0	M0	RAS_RAF_GNAS_wt	RAS_RAF_GNAS_wt
ACCC_CRC_27	79	F	left_sided	adenoCa_NOS	1.7x1.6	T3	N1a	M0	KRAS_mut	KRAS_mut
ACCC_CRC_28	90	M	right_sided	adenoCa_NOS	3x2.3	T3	N0	M0	BRAF_mut	BRAF_mut
ACCC_CRC_29	70	F	left_sided	adenoCa_NOS	2.2x2	T4b	N0	M0	RAS_RAF_GNAS_wt	RAS_RAF_GNAS_wt
