## Supplementary Table 2 for "Molecular and functional profiling unravels targetable vulnerabilities in colorectal cancer"

### Sheet: Supplementary_Table2
Tumor_Sample_Barcode	MSI_status_MANTIS [MSI=1; MSS=0]	MSI_status_PreMSIm_Inferred [MSI=1; MSS=0]
TCGA-4N-A93T	0	0
TCGA-4T-AA8H	0	0
TCGA-5M-AAT4	0	0
TCGA-5M-AAT6	1	1
TCGA-5M-AATE	0	0
TCGA-A6-2671	0	0
TCGA-A6-2675	0	0
TCGA-A6-2677	0	0
TCGA-A6-2678	0	0
TCGA-A6-2681	0	0
TCGA-A6-2683	0	0
TCGA-A6-2685	0	0
TCGA-A6-2686	1	1
TCGA-A6-3809	1	1
TCGA-A6-3810	0	0
TCGA-A6-4105	0	0
TCGA-A6-4107	0	0
TCGA-A6-5656	0	0
TCGA-A6-5657	0	0
TCGA-A6-5660	0	0
TCGA-A6-5665	1	1
TCGA-A6-5666	0	0
TCGA-A6-5667	0	0
TCGA-A6-6137	0	0
TCGA-A6-6138	0	0
TCGA-A6-6142	0	0
TCGA-A6-6648	0	0
TCGA-A6-6651	0	0
TCGA-A6-6652	0	0
TCGA-A6-6654	0	0
TCGA-A6-6780	1	1
TCGA-A6-6782	0	0
TCGA-A6-A565	0	0
TCGA-A6-A566	0	0
TCGA-A6-A567	0	0
TCGA-A6-A56B	0	0
TCGA-AA-3489	0	0
TCGA-AA-3492	1	1
TCGA-AA-3502	0	0
TCGA-AA-3506	0	0
TCGA-AA-3511	0	0
TCGA-AA-3514	0	0
TCGA-AA-3517	0	0
TCGA-AA-3519	0	0
TCGA-AA-3520	0	0
TCGA-AA-3521	0	0
TCGA-AA-3522	0	0
TCGA-AA-3524	0	0
TCGA-AA-3526	0	0
TCGA-AA-3527	0	0
TCGA-AA-3530	0	0
TCGA-AA-3531	0	0
TCGA-AA-3532	0	0
TCGA-AA-3534	0	0
TCGA-AA-3538	0	0
TCGA-AA-3544	0	0
TCGA-AA-3548	0	0
TCGA-AA-3549	0	0
TCGA-AA-3560	0	0
TCGA-AA-3561	0	0
TCGA-AA-3655	0	0
TCGA-AA-3660	0	0
TCGA-AA-3664	0	0
TCGA-AA-3667	0	0
TCGA-AA-3673	0	0
TCGA-AA-3675	0	0
TCGA-AA-3678	0	0
TCGA-AA-3680	0	0
TCGA-AA-3681	0	0
TCGA-AA-3684	0	0
TCGA-AA-3685	0	0
TCGA-AA-3688	0	0
TCGA-AA-3692	0	0
TCGA-AA-3693	0	0
TCGA-AA-3695	0	0
TCGA-AA-3696	0	0
TCGA-AA-3712	0	0
TCGA-AA-3713	1	1
TCGA-AA-3811	1	1
TCGA-AA-3812	0	0
TCGA-AA-3814	0	0
TCGA-AA-3818	0	0
TCGA-AA-3821	1	1
TCGA-AA-3831	0	0
TCGA-AA-3833	1	1
TCGA-AA-3837	0	0
TCGA-AA-3841	0	0
TCGA-AA-3842	0	0
TCGA-AA-3844	0	0
TCGA-AA-3845	1	1
TCGA-AA-3846	0	0
TCGA-AA-3848	0	0
TCGA-AA-3851	0	0
TCGA-AA-3852	0	0
TCGA-AA-3854	0	0
TCGA-AA-3855	0	0
TCGA-AA-3856	0	0
TCGA-AA-3858	0	0
TCGA-AA-3866	0	0
TCGA-AA-3867	0	0
TCGA-AA-3875	0	0
TCGA-AA-3877	1	1
TCGA-AA-3949	1	1
TCGA-AA-3950	1	1
TCGA-AA-3952	0	0
TCGA-AA-3955	0	0
TCGA-AA-3956	0	0
TCGA-AA-3966	1	1
TCGA-AA-3968	0	0
TCGA-AA-3971	0	0
TCGA-AA-3975	0	0
TCGA-AA-3977	0	0
TCGA-AA-3979	0	0
TCGA-AA-3982	0	0
TCGA-AA-3984	0	0
TCGA-AA-3986	0	0
TCGA-AA-3989	0	0
TCGA-AA-3994	0	0
TCGA-AA-A004	0	0
TCGA-AA-A00Z	0	0
TCGA-AA-A017	0	0
TCGA-AA-A01C	0	0
TCGA-AA-A01I	0	0
TCGA-AA-A01P	1	1
TCGA-AA-A01R	1	0
TCGA-AA-A01S	0	0
TCGA-AA-A01T	0	0
TCGA-AA-A01X	0	0
TCGA-AA-A01Z	0	0
TCGA-AA-A022	1	1
TCGA-AA-A02E	0	0
TCGA-AA-A02H	0	0
TCGA-AA-A02O	0	0
TCGA-AA-A02R	1	1
TCGA-AA-A02W	0	0
TCGA-AA-A02Y	0	0
TCGA-AA-A03F	0	0
TCGA-AA-A03J	0	0
TCGA-AD-6890	0	0
TCGA-AD-6899	0	0
TCGA-AD-6901	0	0
TCGA-AD-6963	0	0
TCGA-AD-6964	1	1
TCGA-AD-6965	0	0
TCGA-AD-A5EJ	1	1
TCGA-AD-A5EK	0	0
TCGA-AF-2687	0	0
TCGA-AF-2690	0	0
TCGA-AF-2691	0	0
TCGA-AF-2692	0	0
TCGA-AF-2693	0	0
TCGA-AF-3400	0	0
TCGA-AF-3911	0	0
TCGA-AF-4110	0	0
TCGA-AF-5654	0	0
TCGA-AF-6655	0	0
TCGA-AF-6672	0	0
TCGA-AF-A56K	0	0
TCGA-AF-A56L	0	0
TCGA-AG-3574	0	0
TCGA-AG-3575	0	0
TCGA-AG-3580	0	0
TCGA-AG-3581	0	0
TCGA-AG-3583	0	0
TCGA-AG-3584	0	0
TCGA-AG-3591	0	0
TCGA-AG-3592	0	0
TCGA-AG-3594	0	0
TCGA-AG-3598	0	0
TCGA-AG-3599	0	0
TCGA-AG-3602	0	0
TCGA-AG-3605	0	0
TCGA-AG-3726	0	0
TCGA-AG-3727	0	0
TCGA-AG-3731	0	0
TCGA-AG-3742	0	0
TCGA-AG-3878	0	0
TCGA-AG-3881	0	0
TCGA-AG-3882	0	0
TCGA-AG-3883	0	0
TCGA-AG-3885	0	0
TCGA-AG-3887	0	0
TCGA-AG-3890	0	0
TCGA-AG-3893	0	0
TCGA-AG-3896	0	0
TCGA-AG-3898	0	0
TCGA-AG-3901	0	0
TCGA-AG-3902	0	0
TCGA-AG-3909	0	0
TCGA-AG-4001	0	0
TCGA-AG-4008	0	0
TCGA-AG-4015	0	0
TCGA-AG-4021	0	0
TCGA-AG-A002	0	0
TCGA-AG-A008	1	0
TCGA-AG-A00Y	0	0
TCGA-AG-A011	0	0
TCGA-AG-A016	0	0
TCGA-AG-A01J	0	0
TCGA-AG-A01N	0	0
TCGA-AG-A01W	0	0
TCGA-AG-A01Y	0	0
TCGA-AG-A020	0	0
TCGA-AG-A02N	1	0
TCGA-AG-A02X	0	0
TCGA-AG-A032	0	0
TCGA-AH-6544	0	0
TCGA-AH-6547	0	0
TCGA-AH-6643	0	0
TCGA-AH-6644	0	0
TCGA-AH-6897	0	0
TCGA-AH-6903	0	0
TCGA-AM-5820	0	0
TCGA-AM-5821	1	1
TCGA-AU-3779	0	0
TCGA-AU-6004	1	1
TCGA-AY-4070	0	0
TCGA-AY-4071	0	0
TCGA-AY-5543	0	0
TCGA-AY-6196	0	0
TCGA-AY-6197	1	1
TCGA-AY-6386	0	0
TCGA-AY-A54L	0	0
TCGA-AY-A69D	0	0
TCGA-AY-A71X	0	0
TCGA-AY-A8YK	0	0
TCGA-AZ-4308	0	0
TCGA-AZ-4315	0	0
TCGA-AZ-4614	0	1
TCGA-AZ-4615	1	1
TCGA-AZ-4616	0	0
TCGA-AZ-4681	0	0
TCGA-AZ-4682	0	0
TCGA-AZ-5403	0	0
TCGA-AZ-5407	0	0
TCGA-AZ-6599	0	0
TCGA-AZ-6600	0	0
TCGA-AZ-6603	0	0
TCGA-AZ-6605	0	0
TCGA-AZ-6606	0	0
TCGA-AZ-6607	0	0
TCGA-CA-5254	0	0
TCGA-CA-5255	0	0
TCGA-CA-5256	0	0
TCGA-CA-5796	0	0
TCGA-CA-5797	0	0
TCGA-CA-6715	0	0
TCGA-CA-6716	0	0
TCGA-CA-6719	0	0
TCGA-CI-6619	0	0
TCGA-CI-6621	0	0
TCGA-CI-6622	0	0
TCGA-CI-6623	0	0
TCGA-CI-6624	0	0
TCGA-CK-4947	0	0
TCGA-CK-4948	0	0
TCGA-CK-4950	0	0
TCGA-CK-4951	1	1
TCGA-CK-5912	0	0
TCGA-CK-5913	1	1
TCGA-CK-5914	0	0
TCGA-CK-5915	0	0
TCGA-CK-6746	1	1
TCGA-CK-6747	0	0
TCGA-CK-6748	0	0
TCGA-CK-6751	0	0
TCGA-CL-5917	0	0
TCGA-CL-5918	0	0
TCGA-CM-4743	1	1
TCGA-CM-4744	0	0
TCGA-CM-4747	0	0
TCGA-CM-4748	0	0
TCGA-CM-4750	0	0
TCGA-CM-4751	0	0
TCGA-CM-4752	0	0
TCGA-CM-5341	0	0
TCGA-CM-5344	0	0
TCGA-CM-5348	0	0
TCGA-CM-5349	0	0
TCGA-CM-5860	0	0
TCGA-CM-5861	1	1
TCGA-CM-5862	0	0
TCGA-CM-5863	0	0
TCGA-CM-5868	0	0
TCGA-CM-6163	0	0
TCGA-CM-6164	0	0
TCGA-CM-6165	0	0
TCGA-CM-6166	0	0
TCGA-CM-6167	0	0
TCGA-CM-6169	0	0
TCGA-CM-6170	0	0
TCGA-CM-6171	1	1
TCGA-CM-6172	0	0
TCGA-CM-6676	0	0
TCGA-CM-6677	0	0
TCGA-CM-6679	0	0
TCGA-D5-5537	0	0
TCGA-D5-5538	0	0
TCGA-D5-5539	0	0
TCGA-D5-5540	0	0
TCGA-D5-5541	0	0
TCGA-D5-6529	0	0
TCGA-D5-6531	0	0
TCGA-D5-6532	0	0
TCGA-D5-6533	0	0
TCGA-D5-6534	0	0
TCGA-D5-6535	0	0
TCGA-D5-6536	0	0
TCGA-D5-6537	0	0
TCGA-D5-6538	0	0
TCGA-D5-6539	0	0
TCGA-D5-6540	1	1
TCGA-D5-6541	0	0
TCGA-D5-6898	0	0
TCGA-D5-6920	0	0
TCGA-D5-6922	0	0
TCGA-D5-6924	0	0
TCGA-D5-6926	0	0
TCGA-D5-6927	1	1
TCGA-D5-6928	1	1
TCGA-D5-6929	0	0
TCGA-D5-6931	0	0
TCGA-D5-6932	0	0
TCGA-D5-7000	0	0
TCGA-DC-4745	0	0
TCGA-DC-4749	0	0
TCGA-DC-5869	0	0
TCGA-DC-6155	0	0
TCGA-DC-6157	0	0
TCGA-DC-6158	0	0
TCGA-DC-6160	0	0
TCGA-DC-6681	0	0
TCGA-DC-6683	0	0
TCGA-DM-A0X9	0	0
TCGA-DM-A0XD	0	0
TCGA-DM-A0XF	0	0
TCGA-DM-A1D0	0	0
TCGA-DM-A1D4	0	0
TCGA-DM-A1D6	0	0
TCGA-DM-A1D8	0	0
TCGA-DM-A1D9	0	0
TCGA-DM-A1DB	0	0
TCGA-DM-A1HA	0	0
TCGA-DM-A1HB	1	1
TCGA-DM-A280	0	0
TCGA-DM-A282	0	0
TCGA-DM-A285	0	0
TCGA-DM-A288	0	0
TCGA-DM-A28A	0	0
TCGA-DM-A28C	0	0
TCGA-DM-A28E	0	0
TCGA-DM-A28F	0	0
TCGA-DM-A28G	0	0
TCGA-DM-A28K	0	0
TCGA-DM-A28M	0	0
TCGA-DT-5265	0	1
TCGA-DY-A0XA	0	0
TCGA-DY-A1DC	0	0
TCGA-DY-A1DD	0	0
TCGA-DY-A1DF	0	0
TCGA-DY-A1DG	0	0
TCGA-DY-A1H8	0	0
TCGA-EF-5830	0	0
TCGA-EI-6506	0	0
TCGA-EI-6507	1	1
TCGA-EI-6508	0	0
TCGA-EI-6509	0	0
TCGA-EI-6510	0	0
TCGA-EI-6511	0	0
TCGA-EI-6512	0	0
TCGA-EI-6513	0	0
TCGA-EI-6514	0	0
TCGA-EI-6881	0	0
TCGA-EI-6883	0	0
TCGA-EI-6884	0	0
TCGA-EI-6885	0	0
TCGA-EI-6917	0	0
TCGA-EI-7002	0	0
TCGA-EI-7004	0	0
TCGA-F4-6459	0	0
TCGA-F4-6460	0	0
TCGA-F4-6461	0	0
TCGA-F4-6463	0	0
TCGA-F4-6569	0	0
TCGA-F4-6570	1	1
TCGA-F4-6704	0	0
TCGA-F4-6805	0	0
TCGA-F4-6806	0	0
TCGA-F4-6807	0	0
TCGA-F4-6808	0	0
TCGA-F4-6854	0	0
TCGA-F4-6855	0	0
TCGA-F5-6464	0	0
TCGA-F5-6571	0	0
TCGA-F5-6702	0	0
TCGA-F5-6810	0	0
TCGA-F5-6811	0	0
TCGA-F5-6812	0	0
TCGA-F5-6813	0	0
TCGA-F5-6861	0	0
TCGA-F5-6864	0	0
TCGA-G4-6293	0	0
TCGA-G4-6294	0	0
TCGA-G4-6295	0	0
TCGA-G4-6297	0	0
TCGA-G4-6299	0	0
TCGA-G4-6303	0	0
TCGA-G4-6306	0	0
TCGA-G4-6307	0	0
TCGA-G4-6311	0	0
TCGA-G4-6317	0	0
TCGA-G4-6321	0	0
TCGA-G4-6322	0	0
TCGA-G4-6323	0	0
TCGA-G4-6586	1	1
TCGA-G4-6588	1	1
TCGA-G4-6626	0	0
TCGA-G4-6627	0	0
TCGA-G5-6641	0	0
TCGA-NH-A50U	0	0
TCGA-NH-A50V	0	0
TCGA-NH-A6GA	0	0
TCGA-NH-A6GC	0	0
TCGA-NH-A8F7	0	0
TCGA-NH-A8F8	0	0
TCGA-QG-A5YV	0	0
TCGA-QG-A5YW	0	0
TCGA-QG-A5YX	0	0
TCGA-QG-A5Z1	0	0
TCGA-QG-A5Z2	1	1
TCGA-QL-A97D	0	0
TCGA-RU-A8FL	0	0
TCGA-SS-A7HO	0	0
TCGA-T9-A92H	0	0
