## Supplementary Table 3 for "Molecular and functional profiling unravels targetable vulnerabilities in colorectal cancer"

### Sheet: Supplementary_Table3
Tumor_Sample_Barcode	MSI_Status_Provided [MSI=1, MSS=0]	MSI_status_PreMSIm_Inferred [MSI=1, MSS=0]
01CO005	0	0
01CO006	0	0
01CO008	0	0
01CO013	0	0
01CO014	1	1
01CO015	0	0
01CO022	1	1
05CO002	0	0
05CO003	1	1
05CO006	1	1
05CO011	0	0
05CO020	0	0
05CO026	0	0
05CO028	0	0
05CO029	0	0
05CO032	1	1
05CO033	0	0
05CO034	0	0
05CO035	0	0
05CO037	1	1
05CO039	1	1
05CO041	1	1
05CO048	1	1
05CO049	0	0
05CO050	1	1
05CO053	0	0
05CO054	0	0
06CO001	0	0
06CO002	0	0
09CO005	0	0
09CO008	0	0
09CO011	0	0
09CO013	0	0
09CO014	0	0
09CO015	0	0
09CO019	0	0
09CO022	0	0
11CO005	0	1
11CO008	0	0
11CO010	0	0
11CO018	1	1
11CO019	0	0
11CO020	0	0
11CO021	0	0
11CO022	0	0
11CO027	0	0
11CO030	0	0
11CO032	0	0
11CO037	0	0
11CO039	0	0
11CO042	0	0
11CO043	0	0
11CO044	0	0
11CO045	0	0
11CO047	0	0
11CO051	1	1
11CO052	0	0
11CO053	0	0
11CO057	0	0
11CO058	0	0
11CO062	0	0
11CO077	0	0
11CO079	0	0
14CO005	0	0
15CO001	0	0
15CO002	0	0
16CO002	0	0
16CO003	0	0
16CO006	0	0
16CO011	0	0
20CO001	0	0
20CO003	1	1
20CO004	0	0
20CO007	0	0
21CO006	0	0
21CO007	0	0
22CO004	0	0
22CO006	1	1
27CO004	0	0
